# A common venomous ancestor? Prevalent bee venom genes evolved before the aculeate stinger while few major toxins are bee-specific

**DOI:** 10.1101/2022.01.21.477203

**Authors:** Ivan Koludarov, Mariana Velasque, Thomas Timm, Carola Greve, Alexander Ben Hamadou, Deepak Kumar Gupta, Günter Lochnit, Michael Heinzinger, Andreas Vilcinskas, Rosalyn Gloag, Brock A. Harpur, Lars Podsiadlowski, Burkhard Rost, Timothy N. W. Jackson, Sebastien Dutertre, Eckart Stolle, Björn M von Reumont

## Abstract

Venoms, which have evolved numerous times in animals, are ideal models of convergent trait evolution. However, detailed genomic studies of toxin-encoding genes exist for only a few animal groups. The hyper-diverse hymenopteran insects are the most speciose venomous clade, but investigation of the origin of their venom genes has been largely neglected. Utilising a combination of genomic and proteo-transcriptomic data, we investigated the origin of 11 toxin genes in 29 published and three new hymenopteran genomes and compiled an up-to-date list of prevalent bee venom proteins. Observed patterns indicate that bee venom genes predominantly originate through single gene co-option with gene duplication contributing to subsequent diversification. Most Hymenoptera venom genes are shared by all members of the clade and only melittin and the new venom protein family anthophilin1 appear unique to the bee lineage. Most venom proteins thus predate the mega-radiation of hymenopterans and the evolution of the aculeate stinger.
