## Supplementary Table 5 for "A common venomous ancestor? Prevalent bee venom genes evolved before the aculeate stinger while few major toxins are bee-specific"

### Sheet: Sheet1
Species	NCBI Accession number
Apis cerana	GCA001442555.1
Apis dorsata	GCA000469605.1
Apis florea	GCA000184785.2
Apis mellifera	GCA003254395.2
Athalia rosae	GCA000344095.2
Bombus terrestris	GCA000214255.1
Bombus vosnesenskii	GCA011952255.1
Camponotus floridanus	GCA003227725.1
Cephus cinctus	GCA000341935.1
Ceratina calcarata	GCA001652005.1
Colletes gigas	GCA013123115.1
Dufourea novaeangliae	GCA001272555.1
Eufriesea mexicana	GCA001483705.1
Euglossa dilemma	GCA002201625.1
Habropoda laboriosa	GCA001263275.1
Harpegnathos saltator	GCA003227715.1
Linepithema humile	GCA000217595.1
Megachile rotundata	GCA000220905.1
Megalopta genalis	GCA011865705.1
Melipona quadrifasciata	GCA001276565.1
Nasonia vitripennis	GCA009193385.2
Nomia melanderi	GCA003710045.1
Odontomachus brunneus	GCA010583005.1
Ooceraea biroi*	GCA003672135.1
Osmia bicornis	GCA004153925.1
Osmia lignaria	GCA012274295.1
Polistes canadensis	GCA_001313835.1
Polistes dominula	GCA001465965.1
Solenopsis invicta	GCA_016802725.1
Wasmannia auropunctata	GCA000956235.1
* Genome was not used in comparative genome analyses given ist broken scaffolds
