## Supplementary Table 6 for "A common venomous ancestor? Prevalent bee venom genes evolved before the aculeate stinger while few major toxins are bee-specific"

### Sheet: Sheet1
Xylocopa violacea genome assembly results
Assembled Genome Size	353045797 bases
Number of Scaffolds	3524
Longest Scaffold	17783487 bases
Shorted Scaffold	5531 bases
L50 Count	24
N50 Length	3881141 bases
GC %	43.26
Busco Completeness	0.997
Full BUSCO results (V. 5.2.2)
# The lineage dataset is: arthropoda_odb10 (Creation date: 2020-09-10, number of genomes: 90, number of BUSCOs: 1013)
# Gene predictor used: metaeuk
C:99.7%[S:99.2%,D:0.5%],F:0.2%,M:0.1%,n:1013
Complete BUSCOs (C)	1010
Complete and single-copy BUSCOs (S)	1005
Complete and duplicated BUSCOs (D)	5
Fragmented BUSCOs (F)	2
Missing BUSCOs (M)	1
Total BUSCO groups searched	1013
